# Differential gene expression reflects larval development and survival of monarch butterflies on different milkweed hosts

**DOI:** 10.1101/2020.09.05.284489

**Authors:** Pablo M. Gonzalez-De-la-Rosa, Mariana Ramirez Loustalot-Laclette, Cei Abreu-Goodger, Therese Ann Markow

## Abstract

Second instar larvae of the monarch butterfly, *Danaus plexippus*, from a nonmigratory population in Irapuato, Mexico, were reared for twenty-four hours on three species of milkweed hosts: *Asclepias curassavica, A. linaria, and Gomphocarpus physocarpus.* We then measured larval growth and differential expression of coding genes and of microRNAs. Larval growth was similar on the two *Asclepias* species, while little growth was observed on *G. physocarpus*. The greatest differences in coding gene expression occurred in genes controlling growth and detoxification and were most extreme in comparisons between *G. physocarpu*s and the two *Asclepias*. MicroRNAs are predicted to be involved as regulators of many of these processes, in particular miR-278, differentially expressed here, could be an important regulator of growth through Hippo signaling. The implications for survival of the monarch, especially in the context of environmental factors altering the availability of their favored milkweed species, are discussed.
