## Supplemental Table 1 for "Differential gene expression reflects larval development and survival of monarch butterflies on different milkweed hosts"

### Sheet: Sheet1
Supp. Table 1. RNA-seq summary statistics.
Host	Library	% Q scores >=Q30	Mean Q score	Million paired reads	Million clean reads (%)	Aligned (%)	Assigned to protein-coding exons (%)
Asclepias curassavica	AC-1	96.56	38.61	14.3	13.7 (95.8)	12.7 (92.7)	10.9 (85.8)
	AC-2	97.21	38.77	16.9	16.3 (96.4)	15.1 (96.4)	12.9 (85.3)
	AC-3	97.09	38.75	13.9	13.4 (96.4)	12.4 (92.5)	10.7 (86.3)
Asclepias linaria	AL-1	96.94	38.7	15.5	14.8 (95.5)	13.6 (91.9)	11.6 (85.3)
	AL-2	96.9	38.7	13.8	13.2 (95.7)	12.2 (92.4)	10.4 (85.2)
	AL-3	96.93	38.7	14.9	14.3 (96)	13.1 (91.6)	11.4 (87)
Gomphocarp-us physocarpus	GP-1	96.82	38.67	14.3	13.8 (96.5)	12.7 (92)	10.5 (82.7)
	GP-2	96.58	38.6	12.8	12.4 (96.9)	11.5 (92.7)	9.8 (85.2)
	GP-3	96.89	38.69	15.3	14.8 (96.7)	13.7 (92.6)	11.6 (84.7)
