## Supplemental Table 2 for "Differential gene expression reflects larval development and survival of monarch butterflies on different milkweed hosts"

### Sheet: Sheet1
Supp. Table 2. sRNA-seq summary statistics.
Host	% of Q-scores >= 30	Mean Q-score	Library	Total million reads	Filtered (%)	Aligned (%)	miRNA (%)	rRNA (%)
Asclepias curassavica	96.56	38.61	AC-1	35.3	32.7 (92.6)	27.8 (85.2)	0.8 (2.9)	21.9 (78.8)
	97.21	38.77	AC-2	30.3	27.2 (89.8)	23.7 (87.0)	0.3 (1.3)	18.0 (75.9)
	97.09	38.75	AC-3	32.1	28.6 (89.1)	12.4 (43.6)	1.4 (11.3)	6.5 (52.4)
Asclepias linaria	96.94	38.7	AL-1	34	30.6 (90.0)	8.2 (27.0)	1.9 (23.2)	3.0 (36.6)
	96.9	38.7	AL-2	32.1	26.5 (83.6)	15.8 (59.8)	6.1 (38.6)	3.9 (24.7)
	96.93	38.7	AL-3	31.1	20.2 (65)	9.4 (46.6)	1.1 (11.7)	3.9 (41.5)
Gomphocarp-us physocarpus	96.82	38.67	GP-1	24.5	18.1 (73.6)	12.5 (69.4)	3.2 (25.6)	4.5 (36)
	96.58	38.6	GP-2	28.6	26.1 (91.3)	16.3 (62.5)	3.9 (23.9)	6.6 (40.5)
	96.89	38.69	GP-3	27.9	21.5 (77.1)	16.4 (76.1)	4.9 (29.9)	5.0 (30.5)
