## Supplemental Table 5 for "Differential gene expression reflects larval development and survival of monarch butterflies on different milkweed hosts"

### Sheet: Sheet1
Supp. Table 5. ANOVA test of differences between square root transformed larval growth (mm3).
	Degrees of freedom	Sum of squared errors	Mean squared error	F value	Pr(>F)
diet	2	27.95	13.973	16.81	7.63 x 10-6
Residuals	35	29.09	0.831
