## Supplemental Table 6 for "Differential gene expression reflects larval development and survival of monarch butterflies on different milkweed hosts"

### Sheet: Sheet1
Supp. Table 6. Tukey’s HSD test square root transformed larval growth at 95% family-wise confidence level.
	difference	lower limit	upper limit	p-value adjusted
AL-AC	0.19	-0.69	1.07	0.86
GP-AC	-1.73	-2.65	-0.82	<0.01
GP-AL	-1.93	-2.8	-1.05	<0.01
