## Supplemental Table 7 for "Differential gene expression reflects larval development and survival of monarch butterflies on different milkweed hosts"

### Sheet: Sheet1
Supp. Table 7. Genes differentially expressed in larvae fed on Asclepias curassavica relative to Asclepias linaria.
GeneID	allProtName	symbol of D. melanogaster blast hit	AveExpr	logFC	FDR
DPOGS202183	Uncharacterized protein	CG7916	10.07	2.42	0.00104
DPOGS208669	Uncharacterized protein	CG8997	11.54	2.45	0.00622
DPOGS201229	AGAP004607-PA	NA	3.09	2.99	0.00622
DPOGS202135	pancreatic lipase-like protein	CG6271	10.65	2.54	0.00793
DPOGS215175	Putative organic cation transporter	NA	4.92	3.06	0.00955
DPOGS201891	Maltase 1	Mal-B2	7.6	4.16	0.0113
DPOGS204060	Seminal fluid protein CSSFP016	NA	7.88	2.4	0.0113
DPOGS203348	Carboxylic ester hydrolase	NA	5.36	2.63	0.0143
DPOGS208762	Uncharacterized protein	CG7968	10.88	3.72	0.0143
DPOGS212501	Hypothetical protein CBG23547	Muc68E	7.86	3.07	0.0178
DPOGS208019	AGAP005490-PA	CG42817	4.8	2.2	0.0178
DPOGS206651	conserved hypothetical protein	NA	4	-1.61	0.0217
DPOGS207271	E3 ubiquitin-protein ligase	CG2681	5.15	-1.51	0.0221
DPOGS204049	Putative carboxypeptidase A like protein	CG4017	6.68	-1.45	0.0221
DPOGS201474	Inactive lipase	sxe2	8.61	2.23	0.0221
DPOGS201424	Lipase	CG6753	8.13	4.12	0.0221
DPOGS201830	Chymotrypsin protease C1	CG31267	11.42	1.88	0.0221
DPOGS208763	Sorbitol dehydrogenase	Sodh-1	3.78	2.34	0.0221
DPOGS209386	Enoyl-CoA hydratase domain-containing protein 2	CG8778	5.66	0.87	0.0254
DPOGS209175	Phosphatidylinositol-specific phospholipase C X domain-containing protein 1	CG5895	4.77	2.36	0.0263
DPOGS208761	DPOGS208761-PA	NA	1.99	2.85	0.0221
DPOGS203587	3-dehydroecdysone 3beta-reductase	CG6083	6.12	1.19	0.0266
DPOGS202810	Fatty acyl-CoA reductase	NA	6.3	2.59	0.0266
DPOGS207359	Nischarin like protein	CG11807	4.06	-0.68	0.0266
DPOGS215489	6-phosphofructo-2-kinase/fructose-2, 6-biphosphatase like protein	Pfrx	8.34	1.17	0.0266
DPOGS215081	Serine protease 38	Jon99Ci	10.33	1.01	0.0266
DPOGS214912	Lysozyme protein 1	NA	2.71	2.33	0.0251
DPOGS207873	GI15499	NA	8.14	1.78	0.0278
DPOGS209320	Chitin deacetylase 1	Cda9	8.45	1.41	0.0278
DPOGS209913	Serine protease 33	CG40160	9.21	1.41	0.029
DPOGS207136	Immune-related Hdd13	mRpS2	5.19	1.29	0.0302
DPOGS210129	Isovaleryl coenzyme A dehydrogenase	CG6638	6.69	1.6	0.0303
DPOGS206075	Inebriated protein	ine	6.61	1.09	0.0303
DPOGS203406	Bloated tubule	NA	2.57	-1.11	0.0303
DPOGS204282	unnamed protein product	NA	7.65	0.75	0.0344
DPOGS211566	Glutamate dehydrogenase	NA	8.06	1.26	0.0364
DPOGS203804	Long-chain-fatty-acid-CoA ligase ACSBG2	bgm	8.09	1.88	0.0364
DPOGS200588	Acyl-CoA Delta	NA	4.97	3.13	0.0364
DPOGS201014	PREDICTED: hypothetical protein LOC100745406	CG13868	5.16	1.02	0.0373
DPOGS209176	Putative Zinc finger protein 271	CG3281	3.26	-0.85	0.0373
DPOGS204745	Glycine N-methyltransferase like protein	Gnmt	8.87	1.57	0.0396
DPOGS201064	Glycosyl hydrolase family 31 protein	tobi	9.84	1.6	0.0396
DPOGS211578	DPOGS211578-PA	CG33017	5.65	2.64	0.0396
DPOGS204829	Putative neutral alpha-glucosidase ab	NA	4.66	1.48	0.0403
DPOGS213213	3-hydroxyacyl-CoA dehydrogenase	NA	7.26	0.79	0.0408
DPOGS213645	Trehalase	NA	6.12	0.94	0.0423
DPOGS202582	DPOGS202582-PA	NA	2.94	2.35	0.0408
DPOGS214834	Epoxide hydrolase	Jheh2	6.22	0.75	0.0423
DPOGS202093	nitric oxide synthase-like protein	NA	2.93	5.12	0.0408
DPOGS209982	Coproporphirynogen oxidase	Coprox	5.51	0.69	0.0465
DPOGS204630	Uncharacterized protein	NA	3.23	-1.33	0.049
DPOGS204048	Carboxypeptidase	CG7025	6.04	-1.15	0.049
DPOGS215384	sorbitol dehydrogenase	RIOK2	8.52	1.72	0.049
DPOGS203466	Ecdysteroid-regulated protein	Npc2e	6.43	1.26	0.049
DPOGS202788	Neutral ceramidase isoform 1	NA	6.55	1.05	0.049
DPOGS206001	Acetyltransferase 1	NA	9	0.71	0.049
DPOGS211032	Acyl-coenzyme A dehydrogenase	NA	7.08	1.12	0.049
DPOGS213800	Cyp6u1	NA	4.05	1.03	0.049
DPOGS211567	Glutamate dehydrogenase	Gdh	8.19	1.36	0.049
DPOGS201017	Sepiapterin reductase	Sptr	7.44	1.16	0.049
DPOGS205814	Xanthine dehydrogenase	immuneinducedmolecule1	7.69	1.66	0.049
DPOGS209887	Homocysteine S-methyltransferase	CG10621	5.09	0.87	0.049
DPOGS210211	Nimrod B	NA	7.47	1.28	0.049
DPOGS208998	Alanine-glyoxylate aminotransferase 2 like protein	CG8745	6.16	-3.3	0.049
DPOGS211080	Chitin synthase	kkv	6.32	1.37	0.049
DPOGS211559	28S ribosomal protein S16, mitochondrial	NA	0.04	1.68	0.049
