## Supplemental Table 9 for "Differential gene expression reflects larval development and survival of monarch butterflies on different milkweed hosts"

### Sheet: Sheet1
Supp. Table 9. Biological processes enriched among genes differentially expressed between larvae fed either on Asclepias linaria or Asclepias curassavica vs Gomphocarpus physocarpus.
GO ID	GO term	Direction	Total	Expected	p-val CP	p-val LP	DE CP	DE LP
GO:0006812	cation transport	Up	146	13.15	0.00013	0.0002	39	27
GO:0044283	small molecule biosynthetic process	Up	93	8.38	0.00013	0.00341	28	17
GO:0044249	cellular biosynthetic process	Down	1100	381.36	0.00015	0.0485	498	405
GO:1901990	regulation of mitotic cell cycle phase transition	Down	13	4.51	0.00016	0.00031	12	11
GO:0097435	supramolecular fiber organization	Down	33	11.44	0.00017	0.00201	24	20
GO:0006605	protein targeting	Down	33	11.44	0.00017	0.034	24	17
GO:0007015	actin filament organization	Down	26	9.01	0.00017	0.00133	20	17
GO:0044711	single-organism biosynthetic process	Up	274	24.68	0.00019	0.0122	63	36
GO:0006836	neurotransmitter transport	Up	20	1.8	0.00023	0.00669	10	6
GO:0032535	regulation of cellular component size	Down	18	6.24	0.00025	0.00557	15	12
GO:0044265	cellular macromolecule catabolic process	Down	98	33.98	0.00027	0.00057	57	50
GO:0051258	protein polymerization	Down	34	11.79	0.00036	0.0033	24	20
GO:0051129	negative regulation of cellular component organization	Down	12	4.16	0.00036	0.00517	11	9
GO:0034660	ncRNA metabolic process	Down	114	39.52	0.00046	0.0384	64	49
GO:0051128	regulation of cellular component organization	Down	40	13.87	0.00048	0.00251	27	23
GO:0043549	regulation of kinase activity	Down	17	5.89	0.00051	0.00271	14	12
GO:0006281	DNA repair	Down	102	35.36	0.00055	0.0106	58	47
GO:0071702	organic substance transport	Down	318	110.25	0.00128	0.00022	155	140
GO:0007186	G-protein coupled receptor signaling pathway	Up	106	9.55	0.00139	0.00592	28	18
GO:0030029	actin filament-based process	Down	46	15.95	0.0016	0.00466	29	25
GO:0007059	chromosome segregation	Down	20	6.93	0.00183	0.0054	15	13
GO:0065009	regulation of molecular function	Down	37	12.83	0.0023	0.0118	24	20
GO:0051246	regulation of protein metabolic process	Down	57	19.76	0.00258	0.00826	34	29
GO:0016070	RNA metabolic process	Down	725	251.35	0.00284	0.00446	328	283
GO:0007601	visual perception	Up	3	0.27	0.00333	0.00073	3	3
GO:0009581	detection of external stimulus	Up	3	0.27	0.00333	0.00073	3	3
GO:0018298	protein-chromophore linkage	Up	3	0.27	0.00333	0.00073	3	3
GO:0032787	monocarboxylic acid metabolic process	Up	78	7.02	0.00415	0.00044	21	17
GO:0048519	negative regulation of biological process	Down	90	31.2	0.00483	0.0334	49	40
GO:0032268	regulation of cellular protein metabolic process	Down	53	18.37	0.00593	0.021	31	26
GO:0051174	regulation of phosphorus metabolic process	Down	26	9.01	0.00893	0.0344	17	14
GO:1990542	mitochondrial transmembrane transport	Down	8	2.77	0.00918	0.024	7	6
GO:0006694	steroid biosynthetic process	Down	5	1.73	0.0109	0.00499	5	5
GO:0009262	deoxyribonucleotide metabolic process	Down	5	1.73	0.0109	0.00499	5	5
GO:0009314	response to radiation	Up	4	0.36	0.0118	0.00271	3	3
GO:0051606	detection of stimulus	Up	4	0.36	0.0118	0.00271	3	3
GO:0009225	nucleotide-sugar metabolic process	Down	7	2.43	0.0201	0.0085	6	6
GO:1902221	erythrose 4-phosphate/phosphoenolpyruvate family amino acid metabolic process	Up	2	0.18	0.0223	0.00809	2	2
GO:0009628	response to abiotic stimulus	Up	5	0.45	0.0263	0.00632	3	3
GO:0046165	alcohol biosynthetic process	Down	4	1.39	0.0268	0.0144	4	4
GO:0019673	GDP-mannose metabolic process	Down	4	1.39	0.0268	0.0144	4	4
GO:0006662	glycerol ether metabolic process	Down	11	3.81	0.0315	0.0114	8	8
GO:0018904	ether metabolic process	Down	11	3.81	0.0315	0.0114	8	8
GO:0046854	phosphatidylinositol phosphorylation	Down	11	3.81	0.0315	0.0475	8	7
GO:0009605	response to external stimulus	Up	9	0.81	0.0335	0.00567	4	4
GO:0032543	mitochondrial translation	Down	6	2.08	0.0432	0.0213	5	5
GO:0006928	movement of cell or subcellular component	Down	51	17.68	0.0479	0.0237	27	25
