## Supplemental Table 10 for "Differential gene expression reflects larval development and survival of monarch butterflies on different milkweed hosts"

### Sheet: Sheet1
Supp. Table 10. Danaus plexippus ortholog genes of Drosophila melanogaster for hippo, foxo, tor, apoptosis and proteasome pathway that were differentially expressed in any contrast involving larvae fed on G. physocarpus.
GeneID	Product name	symbol of D. melanogaster blast hit	logFC LP	logFC CP	FDR LP	FDR CP	hippo	foxo	tor	apoptosis	proteasome
DPOGS203846	Cyclin B protein	CycB	-1.88	-2.49	0.0017	0.000322	0	1	0	0	0
DPOGS210929	Cyclin 3	CycB3	-1.82	-2.22	0.00129	0.000325	0	1	0	0	0
DPOGS202214	cyclin E splice variant 4	CycE	-1.92	-2.1	0.00342	0.00133	1	0	0	0	0
DPOGS215692	Lix1 protein	lft	-1.76	-2.09	0.0103	0.00344	1	0	0	0	0
DPOGS210615	Hippo	hpo	-1.52	-1.93	0.00744	0.0017	1	0	0	1	1
DPOGS207948	Collagen	Krn	-1.15	-1.88	0.135	0.0225	1	0	0	0	0
DPOGS214713	Arginine N-methyltransferase 1	Art1	-1.6	-1.82	0.000565	0.000223	0	1	0	0	0
DPOGS208935	peroxiredoxin-4	Jafrac2	-1.77	-1.81	0.000754	0.000357	0	0	0	1	1
DPOGS214950	Putative transport protein sec13	Sec13	-1.57	-1.75	0.000611	0.000237	0	0	1	0	0
DPOGS213946	serine/threonine protein kinase	polo	-1.39	-1.55	0.000394	0.00017	0	1	0	0	0
DPOGS212958	GA22024	Skp2	-1.25	-1.29	0.00272	0.00139	0	1	1	0	0
DPOGS204117	Eukaryotic initiation factor 4E-2	4EHP	-1.03	-1.27	0.00427	0.0011	0	0	1	0	0
DPOGS200328	Actin 5C isoform B	Act5C	-1.2	-1.22	0.000827	0.000395	1	0	0	0	0
DPOGS206431	Ribonucleic acid binding protein S1	hid	-1.08	-1.21	0.00183	0.000681	0	0	0	1	1
DPOGS205344	DRK protein	drk	-0.87	-1.09	0.00305	0.000723	0	1	1	0	0
DPOGS215496	Superoxide dismutase	Sod2	-1.42	-1.03	0.000344	0.00037	0	1	0	0	0
DPOGS215072	Ras1; ras-like protein 1	Ras85D	-0.83	-1.02	0.00391	0.00097	0	1	1	1	1
DPOGS201796	p53	p53	-1.04	-1	0.00126	0.000845	1	0	0	1	1
DPOGS210561	Cyclin dependent kinase 2	Cdk2	-1.09	-0.99	0.0064	0.00632	0	1	0	0	0
DPOGS206520	PREDICTED: similar to AGAP003782-PA	Gadd45	-0.84	-0.95	0.0594	0.0279	0	1	0	0	0
DPOGS201991	Phosphatidylinositol 3-kinase 60	Pi3K21B	-0.58	-0.92	0.0304	0.0027	0	1	1	0	0
DPOGS208296	Eukaryotic initiation factor 4B protein	eIF-4B	-0.68	-0.91	0.00435	0.000758	0	0	1	0	0
DPOGS211878	G1/S-specific cyclin-D2 like protein	CycD	-1.09	-0.89	0.0112	0.0183	0	1	0	0	0
DPOGS207727	LST8 protein	Lst8	-0.95	-0.89	0.00285	0.00232	0	0	1	0	0
DPOGS211898	dynamin-1-like protein	Drp1	-0.88	-0.86	0.00168	0.00106	0	0	0	1	1
DPOGS205661	uncharacterized LOC101743831	wgn	-0.21	-0.8	0.348	0.00466	1	0	0	1	1
DPOGS205694	WD repeat-containing protein 24	Wdr24	-0.14	-0.8	0.694	0.0298	0	0	1	0	0
DPOGS213029	Caspase1; caspase-1	Drice	-0.8	-0.8	0.0387	0.029	0	0	0	1	1
DPOGS207961	PREDICTED: uncharacterized protein LOC100871392	upd1	-0.52	-0.79	0.00575	0.0006	1	0	0	0	0
DPOGS201691	peripheral-type benzodiazepine receptor	Tspo	-1.07	-0.71	0.00212	0.00795	0	0	0	1	1
DPOGS216029	cytc; cytochrome c	Cyt-c-p	-0.92	-0.71	0.0392	0.073	0	0	0	1	1
DPOGS212773	14-3-3 epsilon protein	14-3-3epsilon	-0.82	-0.65	0.00453	0.00793	1	0	0	0	0
DPOGS210094	mRNA cap-binding protein eIF4E	eIF-4E	-0.49	-0.65	0.00836	0.00152	0	0	1	0	0
DPOGS200544	conserved hypothetical protein	CG6182	-0.78	-0.64	0.00674	0.0104	0	0	1	0	0
DPOGS204643	apoptosis-inducing factor 1, mitochondrial-like	AIF	-0.82	-0.64	0.00665	0.0133	0	0	0	1	1
DPOGS203254	serine/threonine-protein kinase ATR	mei-41	-0.83	-0.63	0.0139	0.0307	0	0	0	1	1
DPOGS211731	Putative homer	homer	-0.33	-0.62	0.253	0.0319	0	1	0	0	0
DPOGS204340	Defective in cullin neddylation protein	skl	-0.39	-0.61	0.0383	0.00399	0	0	0	1	1
DPOGS215664	Mitogen-activated protein kinase	p38b	-0.67	-0.6	0.00162	0.0015	0	1	0	0	0
DPOGS208708	Putative dally	dally	-0.76	-0.55	0.014	0.0368	1	0	0	0	0
DPOGS200172	Phosphatidylinositol-4,5-bisphosphate 3-kinase catalytic subunit delta isoform like protein	Pi3K92E	-0.42	-0.54	0.1	0.032	0	1	1	0	0
DPOGS215022	ARP1 actin-related protein 1 protein A	Arp53D	-0.71	-0.53	0.00214	0.00464	1	0	0	0	0
DPOGS207583	poly	Parp	-0.9	-0.52	0.0136	0.0744	0	0	0	1	1
DPOGS207523	Putative lipoma preferred partner/lpp	Zyx	-0.3	-0.48	0.191	0.0394	1	0	0	0	0
DPOGS208209	High temperature requirement protein A2	HtrA2	-0.54	-0.46	0.0367	0.0509	0	0	0	1	1
DPOGS200296	Putative lethal	l(2)gl	-0.49	-0.43	0.0416	0.0496	1	0	0	0	0
DPOGS207698	hypothetical protein TcasGA2_TC014949	Gug	0.03	-0.41	0.872	0.0424	1	0	0	0	0
DPOGS206512	Palmitoyltransferase	app	-0.48	-0.41	0.0423	0.0583	1	0	0	0	0
DPOGS210540	Mps one binder kinase activator 1 like protein	mats	-0.33	-0.4	0.053	0.0174	1	0	0	0	0
DPOGS206256	MAP kinse-ERK kinase	Dsor1	-0.39	-0.4	0.0418	0.0299	0	1	1	0	0
DPOGS214208	Frizzled-7 like protein	fz	-0.44	-0.4	0.0488	0.0491	0	0	1	0	0
DPOGS215932	Ras GTP-binding protein Rho1	Rho1	-0.44	-0.39	0.0113	0.0131	0	0	1	0	0
DPOGS200714	Low-density lipoprotein receptor-related protein 6	arr	-0.44	-0.28	0.0209	0.083	0	0	1	0	0
DPOGS209357	Tuberin like protein	gig	-0.44	-0.13	0.0106	0.297	0	0	1	0	0
DPOGS213816	PREDICTED: partitioning defective 3 homolog isoform 2	baz	0.34	0.3	0.0343	0.0408	1	0	0	0	0
DPOGS212421	transmembrane GTPase Marf	Marf	0.29	0.33	0.0781	0.0433	0	0	0	1	1
DPOGS202654	PREDICTED: similar to AGAP000029-PA	nej	0.15	0.34	0.244	0.0167	0	1	0	0	0
DPOGS214622	Survivin-1	Bruce	0.29	0.36	0.071	0.025	0	0	0	1	1
DPOGS204658	Serine/threonine-protein phosphatase	mts	0.26	0.37	0.0704	0.0144	1	0	0	0	0
DPOGS200794	Phosphatase 2 regulatory subunit A alpha isoform	Pp2A-29B	0.28	0.4	0.0519	0.0105	1	0	0	0	0
DPOGS212769	Non-specific serine/threonine protein kinase	AMPKalpha	0.17	0.43	0.215	0.00786	0	1	1	0	0
DPOGS212227	Par-6 gamma	par-6	0.43	0.44	0.0406	0.0263	1	0	0	0	0
DPOGS207382	hypothetical protein TcasGA2_TC006281	VhaSFD	0.17	0.44	0.388	0.0322	0	0	1	0	0
DPOGS212999	DEP domain-containing protein 5 isoform 1	Iml1	0.26	0.47	0.0766	0.00595	0	0	1	0	0
DPOGS210218	Merlin	Mer	0.3	0.5	0.16	0.0258	1	0	0	0	0
DPOGS212363	Putative myosin x	d	0.12	0.51	0.393	0.00541	1	0	0	0	0
DPOGS209613	Teashirt protein	tsh	0.57	0.53	0.0356	0.0333	1	0	0	0	0
DPOGS203565	Serine/threonine protein kinase Akt	Akt1	0.25	0.54	0.0793	0.00274	0	1	1	0	0
DPOGS201468	GI20549	egr	0.6	0.55	0.00311	0.00274	1	0	0	1	1
DPOGS205353	SDA1 protein	CG5189	0.57	0.56	0.0178	0.0138	0	0	1	0	0
DPOGS209483	Atypical protein kinase C	aPKC	0.57	0.57	0.0494	0.0386	1	0	0	0	0
DPOGS211143	WD repeat-containing protein 59 isoform 2	Wdr59	0.37	0.57	0.0671	0.0101	0	0	1	0	0
DPOGS208035	40S ribosomal protein S6	RpS6	0.14	0.57	0.512	0.0187	0	0	1	0	0
DPOGS208786	mkk7	hep	0.31	0.59	0.0907	0.00551	0	0	0	1	1
DPOGS215153	V-type proton ATPase subunit C	Vha44	0.24	0.61	0.308	0.0173	0	0	1	0	0
DPOGS206317	Protein kinase C	Pkc53E	0.37	0.61	0.132	0.0211	0	0	1	0	0
DPOGS201302	Transcription factor Sp4	Tab2	0.42	0.62	0.0208	0.00273	0	0	0	1	1
DPOGS202833	STE20-related kinase adapter protein alpha	Stlk	0.03	0.63	0.822	0.00209	0	0	1	0	0
DPOGS201744	14-3-3 protein zeta	14-3-3zeta	0.4	0.64	0.0442	0.00466	1	0	0	0	0
DPOGS214723	PREDICTED: maltase 1-like isoform 2	CD98hc	0.45	0.69	0.0536	0.00753	0	0	1	0	0
DPOGS200799	H(+)-transporting ATPase	Vha55	0.37	0.7	0.113	0.00872	0	0	1	0	0
DPOGS209209	Putative FNBP4 protein	betaNACtes1	0.57	0.7	0.0117	0.00294	0	0	0	1	1
DPOGS215621	Yorkie	yki	0.63	0.77	0.00231	0.000593	1	0	0	0	0
DPOGS205284	Apaf-1; Apaf-1 protein	Dark	0.47	0.77	0.0329	0.00304	0	0	0	1	1
DPOGS206801	epidermal growth factor receptor	Egfr	0.85	0.8	0.00951	0.00828	0	1	0	1	1
DPOGS207556	Ras-related GTP binding protein	Rheb	0.79	0.8	0.0178	0.0115	0	0	1	0	0
DPOGS210130	PREDICTED: similar to conserved hypothetical protein	CG3764	0.74	0.81	0.00454	0.00189	0	0	1	0	0
DPOGS205620	Putative High mobility group protein DSP1	vn	0.31	0.82	0.141	0.00286	1	0	0	0	0
DPOGS204843	Atf; activating transcription factor	crc	0.6	0.83	0.00558	0.000832	0	0	0	1	1
DPOGS208978	Putative phosphatidylinositol 4-kinase beta	betaNACtes2	0.66	0.83	0.0101	0.00242	0	0	0	1	1
DPOGS215603	Putative rapamycin-insensitive companion of Tor	rictor	0.59	0.84	0.00443	0.000606	0	0	1	0	0
DPOGS211804	ICE; ICE protein	Strica	0.87	0.84	0.00995	0.00711	0	0	0	1	1
DPOGS205696	WD repeat-containing protein mio-B	mio	0.45	0.9	0.0648	0.00301	0	0	1	0	0
DPOGS204625	Hamartin like protein	Tsc1	0.6	0.91	0.00578	0.000633	0	0	1	0	0
DPOGS212475	Mothers against decapentaplegic homolog	Smox	0.58	0.92	0.0147	0.00126	0	1	0	0	0
DPOGS204858	3-phosphoinositide-dependent protein kinase 1	Pdk1	0.72	0.92	0.0227	0.00556	0	1	1	0	0
DPOGS205616	Scalloped	sd	0.56	0.94	0.0102	0.000722	1	0	0	0	0
DPOGS207435	Br-c; broad-complex	br	0.91	0.98	0.0795	0.046	0	0	0	1	1
DPOGS200011	Glucose-6-phosphatase	G6P	0.59	0.99	0.0556	0.00567	0	1	0	0	0
DPOGS201965	ask1; protein kinase ASK1	Ask1	0.76	0.99	0.00504	0.000965	0	0	0	1	1
DPOGS212579	SNF4/AMP-activated protein kinase gamma subunit	SNF4Agamma	1.07	1.04	0.00436	0.00307	0	1	0	0	0
DPOGS212139	CAP-Gly domain-containing linker protein 1	CLIP-190	0.8	1.04	0.00812	0.00169	0	0	1	0	0
DPOGS214064	Expanded	ex	0.64	1.07	0.0293	0.00219	1	0	0	0	0
DPOGS213788	Kibra isoform 1	kibra	0.83	1.08	0.00109	0.000251	1	0	0	0	0
DPOGS203490	H(+)-transporting ATPase	Vha68-2	0.54	1.08	0.0274	0.00089	0	0	1	0	0
DPOGS211637	Autophagy-Related Protein Atg8 chain B	Atg8b	0.91	1.14	0.0028	0.000639	0	1	0	0	0
DPOGS202887	transcription factor jun-D	Jra	0.68	1.14	0.102	0.0121	0	0	0	1	1
DPOGS207801	ATG1 transcript variant B	Atg1	1.23	1.15	0.00533	0.00474	0	0	1	0	0
DPOGS214573	transcription factor kayak	kay	1.06	1.29	0.00312	0.000775	0	0	0	1	1
DPOGS203186	Putative Diaphanous	dia	0.83	1.36	0.000976	0.000169	1	0	0	0	0
DPOGS203449	Four-jointed	fj	0.26	1.38	0.298	0.00129	1	0	0	0	0
DPOGS209385	Regulatory-associated protein of TOR	raptor	0.99	1.55	0.00183	0.000237	0	0	1	0	0
DPOGS207542	Actin	Act57B	1.21	1.56	0.0015	0.000325	1	0	0	0	0
DPOGS214137	USP; RXR type hormone receptor	usp	1.04	1.6	0.00544	0.000528	0	0	0	1	1
DPOGS215828	buffy	Buffy	0.83	1.91	0.0144	0.000522	0	0	0	1	1
DPOGS208862	Forkhead box sub-group O	foxo	1.27	1.99	0.00749	0.000965	0	1	0	0	0
DPOGS215242	Insulin receptor substrate	chico	1.49	2.01	0.000849	0.000223	0	1	1	0	0
DPOGS202573	Mitochondrial phosphoenolpyruvate carboxykinase isoform 1	CG10924	-1.22	2.04	0.194	0.029	0	1	0	0	0
DPOGS212948	PREDICTED: BCL2/adenovirus E1B 19 kDa protein-interacting protein 3-like	unnamed	1.89	2.22	0.00544	0.00164	0	1	0	0	0
DPOGS215336	Transcription factor E74	Eip74EF	2.44	2.61	0.0276	0.0151	0	0	0	1	1
DPOGS215776	Insulin receptor	InR	2.01	2.64	0.0026	0.000489	0	1	1	0	0
DPOGS212327	AGAP012127-PA	CG11658	3.2	2.94	0.000326	0.000153	0	1	0	0	0
DPOGS204664	Eukaryotic translation initiation factor 4E-binding protein	Thor	2.35	3.85	0.00396	0.000325	0	1	1	0	0
