## Supplemental Table 11 for "Differential gene expression reflects larval development and survival of monarch butterflies on different milkweed hosts"

### Sheet: Sheet1
Supp. Table 11. Detoxification genes differentially expressed between larvae fed either on Asclepias linaria or Asclepias curassavica vs Gomphocarpus physocarpus.
GeneID	Product name	symbol of D. melanogaster blast hit	Average expression	logFC LP	logFC CP	FDR LP	FDR CP
DPOGS202095	Putative alcohol dehydrogenase		6.8731	-0.48	-1.78	0.19	0.00135
DPOGS200319	Alcohol dehydrogenase	HP5	2.82948	-1.21	-1.46	0.00438	0.00109
DPOGS202098	Putative alcohol dehydrogenase	Pdh	3.52985	-1.4	-1.46	0.00376	0.00186
DPOGS200320	Zinc-binding alcohol dehydrogenase family protein		2.10726	-1.21	-1.39	0.00679	0.0021
DPOGS202127	Putative alcohol dehydrogenase	CG18814	5.45522	-2.49	-1.02	0.00262	0.0583
DPOGS200146	Putative alcohol dehydrogenase		3.4825	-2.3	-0.95	0.00891	0.157
DPOGS202096	Putative alcohol dehydrogenase		5.397	-1.38	-0.73	0.015	0.104
DPOGS202099	Putative alcohol dehydrogenase		4.30517	-0.46	-0.7	0.143	0.0319
DPOGS201138	Alcohol dehydrogenase	Fbp2	4.9826	-0.72	-0.56	0.0243	0.0473
DPOGS201137	Alcohol dehydrogenase		7.66812	-1.14	-0.36	0.00688	0.221
DPOGS208136	Zinc-containing alcohol dehydrogenase	Sodh-2	8.1983	-0.21	1.37	0.644	0.00872
DPOGS210477	DpGSTu2		4.37542	-1.4	-2	0.015	0.00209
DPOGS213591	DpGSTo2		5.29393	-1.56	-1.72	0.00396	0.00162
DPOGS201020	DpGSTs1		8.75584	-1.45	-1	0.000488	0.000893
DPOGS215458	Glutathione S-transferase C-terminal domain-containing protein	CG10428	3.3453	-0.45	-0.74	0.0392	0.00308
DPOGS214720	DpGSTz1	GstZ2	4.10647	-0.64	-0.69	0.0572	0.0334
DPOGS201022	DPGSTs2		8.42364	-1.21	-0.67	0.00311	0.0251
DPOGS209578	DpGSTe8	GstE11	2.67563	-0.72	-0.47	0.00705	0.0287
DPOGS207703	DpGSTt1	GstT1	4.15135	-0.32	-0.45	0.165	0.05
DPOGS200212	DpGSTe5	GstE7	6.96828	-1.19	-0.45	0.00162	0.0498
DPOGS201021	DpGSTs3	GstS1	7.08669	-0.08	0.93	0.824	0.0139
DPOGS208235	DpGSTu1		7.47791	1.49	1.27	0.00142	0.00163
DPOGS202622	DpGSTd1	GstD11	0.0704267	1.56	2.51	0.0283	0.00489
DPOGS200186	DpUGT45A1	CG17323	3.18984	-2.42	-3.66	0.068	0.0104
DPOGS211520	DpUGT41G1		5.4165	-1.36	-0.12	0.0039	0.681
DPOGS209773	DpUGT40J3		5.72263	-0.41	0.1	0.0345	0.534
DPOGS204212	DpUGT33I1	CG15661	2.88203	1.2	0.64	0.00134	0.008
DPOGS211312	DpUGT34A6		2.99937	0.1	0.67	0.759	0.0476
DPOGS209776	DpUGT40Z3		5.82914	0.22	0.74	0.347	0.0075
DPOGS206678	DpUGT44A3		5.04644	0.55	0.78	0.0367	0.00627
DPOGS207652	DpUGT46G1	Ugt36Ba	3.32137	0.57	0.88	0.187	0.048
DPOGS209538	DpUGT33U6		5.57952	0.03	1.33	0.954	0.024
DPOGS207651	DpUGT46F1		6.26369	1.29	1.4	0.0332	0.0178
DPOGS209527	DpUGT33AD1	CG17322	5.32649	1.52	1.72	0.0623	0.0315
DPOGS206438	DpUGT39B6	Ugt86Dd	3.33499	-0.13	2.57	0.847	0.013
DPOGS203474	Carboxylesterase	alpha-Est4	2.02746	-0.74	-1.26	0.149	0.0163
DPOGS201956	carboxylesterase		3.60675	-0.62	-1.09	0.242	0.0407
DPOGS211427	Carboxylesterase		4.42261	-0.3	-1.04	0.297	0.00433
DPOGS207301	Carboxylesterase	alpha-Est10	5.23855	-0.31	-0.89	0.419	0.0291
DPOGS201957	Carboxylesterase 4 variant 1		7.48144	-0.5	-0.51	0.0368	0.0261
DPOGS204017	Carboxyl/choline esterase CCE001g	Glt	5.73587	-0.75	-0.5	0.0169	0.0555
DPOGS212829	Carboxyl/choline esterase CCE001d		2.62	-1.89	-0.45	0.00455	0.352
DPOGS215930	Carboxyl/choline esterase CCE021b		3.77183	-0.73	-0.33	0.0181	0.181
DPOGS206052	Carboxylesterase protein		-0.30047	1.45	-0.19	0.0288	0.647
DPOGS212827	Carboxylesterase CXE27		1.99917	0.41	0.48	0.0642	0.0274
DPOGS215928	Carboxylesterase protein	CG9289	3.31953	0.76	0.51	0.0489	0.112
DPOGS209128	Carboxyl/choline esterase CCE002a	CG4382	6.02591	0.64	0.7	0.00816	0.00362
DPOGS211395	carboxylesterase		7.69715	0.53	0.78	0.00562	0.00066
DPOGS205842	carboxylesterase		2.91042	1.86	1.67	0.00173	0.00121
DPOGS206958	Carboxyl/choline esterase CCE001g	alpha-Est6	3.16598	0.83	1.92	0.221	0.0233
DPOGS213243	Putative cytochrome P450 301a1		4.0622	-2.79	-3.79	0.0491	0.0118
DPOGS209628	Cytochrome P450 6AN5		4.77792	-2.37	-3.39	0.00454	0.000633
DPOGS215082	PREDICTED: probable cytochrome P450 6a14-like	Cyp6d2	1.09	-0.19	-3.2	0.932	0.0472
DPOGS207307	Cytochrome P450 6AB13	Cyp6d4	2.40433	-2	-2.51	0.0112	0.0024
DPOGS205609	Cytochrome P450 332A5		4.26178	-1.34	-2.51	0.163	0.0157
DPOGS202039	Cytochrome P450 333B11		3.54497	-1.5	-1.21	0.00207	0.00336
DPOGS215139	Cytochrome P450 CYP307A1	spo	4.45837	-1.66	-0.97	0.0489	0.181
DPOGS201061	Cytochrome P450 4CG1		6.13304	-0.21	-0.54	0.415	0.0439
DPOGS215622	CYP4M25 protein	Cyp4p1	5.09573	-0.95	-0.53	0.00769	0.053
DPOGS202078	Cytochrome P450 9G3		6.75964	1.34	0.05	0.0232	0.918
DPOGS202077	Cytochrome P450 9G3	Cyp9f2	7.42725	1.11	0.3	0.0432	0.518
DPOGS213017	Cytochrome P450 CYP306A1	phm	4.8522	0.74	0.61	0.05	0.0697
DPOGS213800	Cyp6u1		4.04841	-0.42	0.62	0.0728	0.0163
DPOGS215094	Cytochrome p450 CYP4S1	Cyp4d2	5.77488	0.32	0.91	0.38	0.0214
DPOGS213007	Cytochrome P450 18a1	Cyp18a1	6.01589	1.56	1.1	0.00171	0.00487
DPOGS206114	NADPH--cytochrome P450 reductase	Cpr	8.83201	0.78	1.15	0.0237	0.00304
DPOGS201808	Cytochrome P450		7.90735	0.68	1.21	0.216	0.0332
DPOGS201160	Cytochrome P450	Cyp9h1	6.89413	0.52	1.22	0.24	0.0139
DPOGS211423	Cytochrome P450 6AN5		7.05111	0.6	1.23	0.154	0.0099
DPOGS214442	Cytochrome P450 333B11		2.77664	0.52	1.31	0.136	0.00479
DPOGS204386	Cytochrome P450 332A5		4.89784	1.19	1.32	0.0131	0.00568
DPOGS206183	Putative cytochrome P450		5.44655	0.52	1.38	0.248	0.01
DPOGS202736	Cytochrome P450 333A3	Cyp301a1	3.93739	1.2	1.4	0.0166	0.00594
DPOGS205654	Cytochrome P450 4G49		10.5331	0.64	1.49	0.049	0.000989
DPOGS210281	Cytochrome P450		6.14942	0.97	1.58	0.0393	0.00368
DPOGS206339	Cytochrome P450 333B11		5.25446	2.2	1.79	0.000849	0.000949
DPOGS207180	Cytochrome P450 Cyp305B1		0.962862	2.27	2.08	0.00564	0.00367
DPOGS214443	Cytochrome P450 333B11		4.84441	1.18	2.12	0.00686	0.000431
DPOGS205157	Cytochrome P450 CYP4L4	Cyp4d14	4.43332	1.37	2.16	0.00288	0.000344
DPOGS210259	Cytochrome P450 4C1		3.8118	1.28	2.2	0.0332	0.0035
DPOGS206747	CYP6AB7 protein		7.90314	0.36	2.4	0.534	0.00206
DPOGS211931	Cytochrome P450 4G4	Cyp4g15	9.65569	2.63	3.1	0.00688	0.00211
DPOGS206994	Cytochrome P450		4.13141	1.21	3.24	0.0907	0.00383
DPOGS207566	Cytochrome P450	Cyp313a1	5.66667	2.69	4.24	0.00787	0.000893
DPOGS201427	Scarlet like protein	CG5853	6.59621	-1.54	-1.31	0.00195	0.00232
DPOGS214340	ATP-binding cassette sub-family B member 8, mitochondrial	CG1824	5.03722	-1.2	-0.96	0.000381	0.000316
DPOGS203950	Putative intraflagellar transport 122 protein	Oseg1	2.41315	-0.3	-0.48	0.149	0.0243
DPOGS206691	Lipid a export ATP-binding/permease protein msba	CG3156	4.03252	-0.42	-0.02	0.0168	0.887
DPOGS212605	ATP-binding cassette transporter subfamily G member Bm3		5.05833	0.52	0.41	0.0241	0.0432
DPOGS208494	ATP-binding cassette sub-family C member 1		6.26212	0.35	0.51	0.129	0.0313
DPOGS208495	ATP-binding cassette sub-family C member 1	MRP	6.07215	0.38	0.55	0.132	0.0334
DPOGS210049	ATP-binding cassette sub-family D member 3	Pmp70	7.07244	0.41	0.66	0.0614	0.00735
DPOGS207110	hypothetical protein TcasGA2_TC015859		3.16556	0.59	0.74	0.0521	0.0163
DPOGS212609	PREDICTED: similar to abc transporter	CG31689	4.66271	0.64	0.85	0.0106	0.00205
DPOGS208084	ABC transporter family C protein ABCC2		7.49794	0.48	0.91	0.247	0.0343
DPOGS205647	ATP-binding cassette sub-family G member 1-like	CG17646	5.21241	1.69	0.96	0.000937	0.00554
DPOGS212638	ATP-binding cassette transporter subfamily G	CG3164	6.39011	0.88	1.02	0.01	0.00339
DPOGS200261	ATP-binding cassette sub-family A member 7		6.53695	1.28	1.06	0.0102	0.0161
DPOGS209284	ATP-binding cassette sub-family G member 1-like		4.34106	1.46	1.18	0.00279	0.00364
DPOGS205104	Putative ABC transporter		2.50964	0.96	1.22	0.0552	0.0181
DPOGS204358	ATP-binding cassette sub-family G member 4		5.35286	1.4	1.26	0.00169	0.00148
DPOGS205105	ATP-binding cassette sub-family G member 1-like	CG4822	5.41834	1.1	1.3	0.0151	0.0051
DPOGS206135	ATP-binding cassette sub-family B member 3		5.41943	0.46	1.38	0.28	0.00751
DPOGS208065	multidrug resistance-associated protein 4-like	CG5789	8.28451	1.03	1.39	0.0129	0.00223
DPOGS214432	Multidrug resistance protein 49-like		4.26274	0.8	1.44	0.0251	0.0016
DPOGS200378	ATP-binding cassette sub-family A member 1-like	ABCA	2.65871	1.59	1.61	0.00496	0.00256
DPOGS207305	ATP-binding cassette sub-family G member 1-like	CG32091	5.48499	1.63	1.62	0.00116	0.000666
DPOGS213908	ATP-binding cassette sub-family D member 3		1.20776	1.51	1.69	0.00367	0.00132
DPOGS207746	ATP-binding cassette sub-family B member 1		7.01525	2.06	1.74	0.0115	0.017
DPOGS207745	ATP-binding cassette sub-family B member 1		4.7849	2.07	1.83	0.0145	0.0147
DPOGS205086	ATP-binding cassette sub-family C member 8	Sur	4.94805	1.64	1.85	0.000758	0.000282
DPOGS200379	Putative ATP-binding cassette sub-family A member 3		3.9643	1.85	1.88	0.00435	0.00229
DPOGS215071	ATP-binding cassette sub-family A member 2		0.712747	2.01	2.05	0.00627	0.00323
DPOGS200174	Scarlet	st	5.45065	1.59	2.28	0.0304	0.00517
DPOGS214416	Multidrug resistance protein 49		3.02118	2.19	2.33	0.00596	0.00274
DPOGS213319	ATP-binding cassette sub-family A member 13	CG34120	4.94299	3.44	4.7	0.0011	0.000322
