## Supplemental Table 12 for "Differential gene expression reflects larval development and survival of monarch butterflies on different milkweed hosts"

### Sheet: Sheet1
Supp. Table 12. Coordinates, clustering and arm preference of the monarch miRNAs.
miRNA	Cluster	miRtron of	miRBase arm agreement	Predominantly expressed arm	Arm predominated in n libraries	Shared seed	Scaffold	start	end	strand
bantam			TRUE	3p	9		DPSCF300033	645415	645436	-
let-7	let-7/miR-100		TRUE	5p	9		DPSCF300384	68449	68470	-
miR-1	miR-133/1		TRUE	3p	9		DPSCF300446	164422	164443	-
miR-10			FALSE	5p	9		DPSCF300384	69048	69068	-
miR-100	let-7/miR-100		TRUE	5p	9		DPSCF300004	426771	426792	-
miR-1000			TRUE	5p	9		DPSCF300043	343862	343883	+
miR-11	miR-11/998	DPOGS208741	TRUE	3p	9		DPSCF300044	370005	370028	+
miR-1175	miR-750/1175		TRUE	5p	9		DPSCF300176	468786	468806	-
miR-12	miR-12/304/283	DPOGS211810_DPOGS211811	TRUE	5p	9		DPSCF300031	348311	348330	-
miR-124			TRUE	3p	9		DPSCF300007	1068368	1068389	-
miR-133	miR-133/1		TRUE	3p	9		DPSCF300177	254294	254315	+
miR-137			TRUE	3p	9		DPSCF300005	269923	269945	+
miR-13a	miR-71/2a-1/13a/13b/2a-2/2b		TRUE	3p	9	miR-2b/13b/13a	DPSCF300005	270044	270066	+
miR-13b	miR-71/2a-1/13a/13b/2a-2/2b		TRUE	3p	9	miR-2b/13b/13a	DPSCF300007	1086595	1086616	-
miR-14			TRUE	3p	9	miR-14/2766-1/2766-2	DPSCF300075	478700	478721	+
miR-184			TRUE	3p	9		DPSCF300269	154179	154200	+
miR-190		DPOGS211678	TRUE	5p	9		DPSCF300151	395422	395445	+
miR-193	miR-2788/193		TRUE	3p	9		DPSCF300026	647662	647683	-
miR-210	miR-3286/210		TRUE	3p	9		DPSCF300023	1066486	1066506	-
miR-252-1	iR-252-1/252-2/274		TRUE	5p	9	miR-252-1/252-2	DPSCF300216	226128	226149	-
miR-252-2	iR-252-1/252-2/274		TRUE	5p	9		DPSCF300216	229845	229866	-
miR-263a			TRUE	5p	9		DPSCF300176	218599	218622	-
miR-263b			TRUE	5p	9		DPSCF300212	762409	762431	+
miR-274	miR-252-1/252-2/274		TRUE	5p	9		DPSCF300216	242025	242047	-
miR-275	miR-275/305		TRUE	3p	9		DPSCF300018	454160	454182	+
miR-276			TRUE	3p	9		DPSCF300057	699404	699425	+
miR-2765			TRUE	5p	9		DPSCF300076	784658	784679	+
miR-277	miR-34/277/317		TRUE	3p	9		DPSCF300125	363652	363674	-
miR-278		DPOGS207812	FALSE	5p	9		DPSCF300042	561565	561588	+
miR-2796		DPOGS215105	TRUE	3p	9		DPSCF300139	197350	197372	+
miR-279a			TRUE	3p	9		DPSCF300226	184215	184236	-
miR-279b	miR-279c/279b	DPOGS204200	TRUE	3p	9	miR-279b/279c/279d	DPSCF300034	549235	549257	+
miR-279c	miR-279c/279b	DPOGS204200	TRUE	3p	9	miR-279b/279c/279d	DPSCF300034	548945	548965	+
miR-279d		DPOGS200631	TRUE	3p	9	miR-279b/279c/279d	DPSCF300076	324855	324876	+
miR-281			FALSE	5p	9		DPSCF300470	8883	8904	-
miR-282			TRUE	5p	9		DPSCF300283	72642	72663	+
miR-283	miR-12/304/283	DPOGS211810_DPOGS211811	TRUE	5p	9		DPSCF300031	349027	349049	-
miR-285			TRUE	3p	7	miR-285/998	DPSCF300029	1043162	1043183	+
miR-2a-1	miR-71/2a-1/13a/13b/2a-2/2b		TRUE	3p	9	miR-2a-1/2a-2	DPSCF300005	269790	269809	+
miR-2a-2	miR-71/2a-1/13a/13b/2a-2/2b		TRUE	3p	9	miR-2a-1/2a-2	DPSCF300005	270168	270187	+
miR-2b	miR-71/2a-1/13a/13b/2a-2/2b		TRUE	3p	9	miR-2b/13b/13a	DPSCF300005	270281	270303	+
miR-304	miR-12/304/283	DPOGS211810_DPOGS211811	TRUE	5p	9		DPSCF300031	348699	348720	-
miR-305	miR-275/305		TRUE	5p	9		DPSCF300018	454247	454270	+
miR-306	miR-79a/306/9c	DPOGS209439	TRUE	5p	9		DPSCF300275	260261	260281	-
miR-307		DPOGS207755_DPOGS207757	TRUE	3p	9		DPSCF300042	406417	406437	-
miR-308		DPOGS208785	TRUE	3p	9		DPSCF300036	743954	743974	-
miR-31			TRUE	5p	9		DPSCF300253	134146	134168	-
miR-316a			TRUE	5p	9		DPSCF300059	421101	421123	-
miR-317	miR-34/277/317		TRUE	3p	9		DPSCF300125	374015	374039	-
miR-34	miR-34/277/317		TRUE	5p	9		DPSCF300125	355956	355978	-
miR-375			TRUE	3p	7		DPSCF300051	783977	783999	-
miR-6094			TRUE	3p	9		DPSCF300191	437382	437403	-
miR-7			TRUE	5p	6		DPSCF300005	264698	264719	+
miR-71	miR-71/2a-1/13a/13b/2a-2/2b		FALSE	3p	9		DPSCF300044	369909	369930	+
miR-750	miR-750/1175		TRUE	3p	9		DPSCF300308	49411	49434	+
miR-79a	miR-79a/306/9c	DPOGS209439	TRUE	3p	9		DPSCF300275	260103	260123	-
miR-8			TRUE	3p	9		DPSCF300141	220526	220548	+
miR-87			TRUE	3p	7		DPSCF300165	275420	275441	-
miR-927			TRUE	5p	9		DPSCF300228	224175	224196	-
miR-927a		DPOGS205940_DPOGS205939	FALSE	3p	9		DPSCF300156	81154	81175	-
miR-929		DPOGS200542	FALSE	5p	9		DPSCF300119	134078	134098	-
miR-92a	miR-92b/92a		TRUE	3p	9		DPSCF300143	32840	32861	-
miR-92b	miR-92b/92a		TRUE	3p	9		DPSCF300143	32689	32710	-
miR-932		DPOGS214158	TRUE	5p	5		DPSCF300014	539632	539654	-
miR-965			FALSE	5p	8		DPSCF300014	188584	188607	+
miR-970			TRUE	3p	9		DPSCF300148	251391	251411	-
miR-971		DPOGS206600	FALSE	5p	9		DPSCF300048	1363448	1363470	-
miR-981			TRUE	3p	9		DPSCF300011	1197218	1197239	-
miR-988		DPOGS207852	TRUE	3p	9		DPSCF300042	1375697	1375718	+
miR-989			TRUE	3p	5		DPSCF300039	282635	282656	-
miR-993			TRUE	3p	9		DPSCF300004	386518	386540	+
miR-998	miR-11/998	DPOGS208741	TRUE	3p	9	miR-285/998	DPSCF300043	344085	344106	+
miR-9a			TRUE	5p	9		DPSCF300149	128954	128976	-
miR-9c	miR-79a/306/9c	DPOGS209439	TRUE	5p	9		DPSCF300275	260666	260687	-
miR-2755		DPOGS205047	TRUE	3p	9		DPSCF300074	590260	590282	-
miR-2756		DPOGS204226	TRUE	5p	9		DPSCF300046	689112	689133	-
miR-2763			TRUE	3p	9		DPSCF300088	519286	519307	-
miR-2766-1	miR-2766-1/2766-2	DPOGS205221_DPOGS205222_DPOGS205223	TRUE	3p	9	miR-14/2766-1/2766-2	DPSCF300265	64748	64769	+
miR-2766-2	miR-2766-1/2766-2	DPOGS205221_DPOGS205222_DPOGS205223	TRUE	3p	9	miR-14/2766-1/2766-2	DPSCF300265	67902	67923	+
miR-2767		DPOGS200239	TRUE	5p	9		DPSCF300169	59330	59350	-
miR-2768		DPOGS212467	TRUE	3p	9		DPSCF300222	626656	626677	-
miR-2788	miR-2788/193		FALSE	3p	9		DPSCF300026	646515	646536	-
miR-3286	miR-3286/210		TRUE	3p	7		DPSCF300023	1064142	1064163	-
miR-3338			TRUE	3p	9		DPSCF300171	264049	264071	-
miR-745		DPOGS207116	FALSE	5p	9		DPSCF300001	3319889	3319911	+
miR-iab-4			TRUE	5p	9		DPSCF300004	881258	881279	+
miR-iab-8			FALSE	5p	7		DPSCF300004	881293	881317	-
miR-novel1				3p	9		DPSCF300071	415395	415416	+
miR-novel28		DPOGS202493		3p	9		DPSCF300131	646939	646960	-
miR-novel36		DPOGS216087		5p	9		DPSCF300415	16367	16389	+
miR-novel37				5p	9		DPSCF300035	235337	235361	+
miR-novel38		DPOGS214971		3p	9		DPSCF300616	16124	16146	+
miR-novel39		DPOGS205860_DPOGS205861		3p	8		DPSCF300081	559463	559484	+
miR-novel40				3p	9		DPSCF300141	131855	131879	+
miR-novel41				5p	9		DPSCF300008	743001	743023	-
miR-novel42		DPOGS215746		3p	9		DPSCF300041	842120	842141	+
miR-novel43				3p	9		DPSCF300160	530204	530228	-
miR-novel44		DPOGS203960		3p	7		DPSCF300005	431618	431639	+
miR-novel5		DPOGS214166		5p	9		DPSCF300014	283479	283499	-
