## Supplemental Table 13 for "Differential gene expression reflects larval development and survival of monarch butterflies on different milkweed hosts"

### Sheet: Sheet1
Supp. Table 13. miRNAs differentially expressed identified in each of the three contrasts. FDR < 0.05.
GeneID	logFC	AveExpr	t	P.Value	adj.P.Val	B	Contrast	Less abundant arm was DE
miR-novel36-5p	-3.44524	8.19527	-7.34178	2.64e-05	0.00435738	3.02623	LvsC
miR-novel28-3p	1.25608	10.2059	5.34517	0.000339077	0.0279738	0.529913	LvsC
miR-6094-3p	1.58235	16.3372	4.75557	0.000799271	0.0439599	-0.601928	LvsC
miR-278-5p	-1.76043	12.4007	-8.4952	7.49e-06	0.00123504	4.25138	PvsL
miR-novel37-5p	2.23944	6.90958	5.74473	0.000195049	0.0160915	1.10346	PvsL
miR-novel36-5p	-4.012	8.19527	-10.2519	1.39e-06	0.000229416	5.89991	PvsC
miR-278-5p	-1.66281	12.4007	-8.64725	6.4e-06	0.000528188	4.32299	PvsC
miR-novel28-3p	1.62962	10.2059	8.24279	9.75e-06	0.000536207	3.97019	PvsC
miR-316a-5p	1.9135	10.3315	6.6464	6.06e-05	0.0020011	2.10101	PvsC
miR-novel41-5p	-5.52695	4.39073	-6.81738	4.92e-05	0.0020011	2.42894	PvsC
miR-279b-5p	-3.80474	2.11715	-6.12022	0.000118354	0.00325473	1.09416	PvsC	x
miR-281-5p	1.12747	17.5488	5.91908	0.000154301	0.00363709	0.827814	PvsC
bantam-5p	1.10922	7.52608	5.67189	0.000215378	0.00394861	0.915092	PvsC	x
miR-10-3p	1.12145	10.9514	5.73746	0.000196983	0.00394861	0.85194	PvsC	x
miR-279c-3p	0.810088	12.3554	5.51295	0.000268083	0.00442337	0.449753	PvsC
miR-276-5p	-1.97788	4.61094	-4.96072	0.000589738	0.00748514	0.0422195	PvsC	x
miR-278-3p	-2.78813	10.3356	-4.98728	0.000567233	0.00748514	-0.251036	PvsC
miR-novel37-5p	1.75384	6.90958	4.99842	0.000558065	0.00748514	-0.0304872	PvsC
miR-133-3p	0.874018	10.7444	4.66208	0.000919892	0.00832255	-0.731514	PvsC
miR-277-5p	-3.86637	3.70635	-4.68483	0.00088886	0.00832255	-0.327785	PvsC
miR-2796-3p	1.57377	6.61632	4.7624	0.00079115	0.00832255	-0.329996	PvsC
miR-306-3p	-1.66362	4.78594	-4.53519	0.00111546	0.00832255	-0.587892	PvsC	x
miR-6094-3p	1.29301	16.3372	4.51683	0.00114722	0.00832255	-1.24305	PvsC
miR-927a-3p	0.815403	8.41821	4.50953	0.00116011	0.00832255	-0.833478	PvsC
miR-970-3p	0.651721	12.1041	4.58503	0.00103383	0.00832255	-0.938804	PvsC
miR-993-3p	1.26722	8.50148	4.62719	0.000969748	0.00832255	-0.660905	PvsC
miR-9c-3p	-2.99495	8.62409	-4.75018	0.00080575	0.00832255	-0.507364	PvsC	x
miR-2756-5p	0.958527	9.38206	4.51946	0.00114262	0.00832255	-0.874379	PvsC
miR-277-3p	0.760239	11.8281	4.43095	0.00130909	0.00899997	-1.17007	PvsC
miR-novel5-5p	1.0303	7.03155	4.20061	0.00187458	0.0123722	-1.24064	PvsC
miR-263a-3p	-1.09692	5.71108	-4.14641	0.00204201	0.012479	-1.26132	PvsC
miR-2763-3p	2.56576	5.81873	4.16237	0.00199113	0.012479	-1.18717	PvsC
miR-307-3p	-3.20761	5.24331	-4.09725	0.0022075	0.0130085	-1.35882	PvsC
miR-2755-5p	-2.3318	2.50154	-4.07251	0.00229608	0.0130639	-1.16321	PvsC	x
miR-317-3p	1.33555	9.03113	4.00388	0.00256192	0.0140906	-1.68192	PvsC
miR-6094-5p	-1.09888	6.84844	-3.96539	0.00272498	0.0145039	-1.64412	PvsC
miR-novel42-3p	1.96419	4.63834	3.93459	0.00286332	0.014764	-1.38602	PvsC
miR-1175-5p	-0.618767	9.94154	-3.80722	0.00351838	0.0170745	-2.06922	PvsC
miR-279d-3p	-1.42752	10.3987	-3.81031	0.0035008	0.0170745	-2.12013	PvsC
miR-1175-3p	-1.77209	7.28272	-3.76344	0.00377832	0.0178121	-2.02249	PvsC
miR-14-3p	0.577962	13.9115	3.64757	0.00456769	0.0209352	-2.58743	PvsC
miR-2a-1-3p	-1.19979	8.02465	-3.62539	0.0047374	0.0211262	-2.26922	PvsC
miR-9a-3p	-1.43988	7.41855	-3.5892	0.00502868	0.0218351	-2.31226	PvsC	x
miR-2767-5p	0.863271	6.9602	3.49339	0.00589295	0.0249317	-2.40456	PvsC
miR-745-5p	0.717017	9.3442	3.42195	0.00663677	0.0273767	-2.66859	PvsC
miR-100-5p	-0.765127	12.1342	-3.37447	0.00718443	0.0289129	-2.96203	PvsC
miR-71-3p	0.911148	12.6453	3.31712	0.00790856	0.0310694	-3.05868	PvsC
miR-275-5p	-1.6945	8.66402	-3.24098	0.00898786	0.0344883	-2.92036	PvsC	x
miR-92b-5p	-3.6622	1.2259	-3.14359	0.0105926	0.0389517	-2.50253	PvsC	x
miR-965-3p	-1.37273	5.77964	-3.14189	0.0106232	0.0389517	-2.96452	PvsC	x
miR-2a-1-5p	-1.35042	4.60826	-3.12177	0.0109908	0.0394236	-2.80074	PvsC
miR-252-2-5p	-0.928354	8.11735	-3.07094	0.011979	0.0420538	-3.19962	PvsC
miR-2765-5p	-1.18544	3.44869	-3.00238	0.0134569	0.0462582	-2.86883	PvsC
miR-79a-3p	-0.673443	8.16498	-2.9509	0.0146879	0.0494594	-3.4053	PvsC
