## Supplemental Table 15 for "Differential gene expression reflects larval development and survival of monarch butterflies on different milkweed hosts"

### Sheet: Sheet1
Supp. Table 15. KEGG pathways and GO biological processes enriched among coherent targets.
miRNA ID	Pathway	p-value	Pathway genes targeted by miRNA	Number of miRNA targets	Number of genes in pathway
dpl-miR-277-3p	Cell adhesion molecules (CAMs)	0.000108	4	50	52
dpl-miR-993	Cell cycle	0.000209	4	27	98
dpl-miR-9c	Cell adhesion molecules (CAMs)	0.000802	4	89	52
dpl-bantam	Tight junction	0.00131	4	50	90
dpl-miR-279c	Protein processing in endoplasmic reticulum	0.0016	5	54	155
dpl-miR-10	Protein processing in endoplasmic reticulum	0.00216	4	38	155
dpl-miR-965	Circadian rhythm - mammal	0.00219	2	64	13
dpl-miR-276	Toll and IMD signaling	0.00237	3	50	52
dpl-miR-2a-1-3p	ABC transporters	0.00364	3	60	55
dpl-miR-novel41	UGTs	0.00369	2	32	31
dpl-miR-281	Wnt signaling pathway	0.00404	4	61	107
dpl-miR-965	Inositol phosphate metabolism	0.00409	3	64	60
dpl-miR-79a	mTOR signaling pathway	0.0041	2	19	44
dpl-miR-2765	Calcium signaling pathway	0.00428	4	66	87
dpl-miR-2755	Hippo signaling	0.00505	4	110	55
dpl-miR-277-3p	Melanoma	0.00522	2	50	22
dpl-bantam	Ubiquinone and other terpenoid-quinone biosynthesis	0.00522	2	50	20
dpl-miR-927a	Pyrimidine metabolism	0.00527	2	17	94
dpl-miR-10	Cell cycle	0.00532	3	38	98
dpl-miR-927a	Cell cycle	0.00572	2	17	98
dpl-miR-novel37	Synthesis and degradation of ketone bodies	0.00602	1	9	6
dpl-miR-71	Atrazine degradation	0.00602	1	33	2
dpl-miR-92b	ABC transporters	0.00619	4	134	55
dpl-miR-745	Circadian rhythm - mammal	0.00652	1	3	13
dpl-miR-2a-1-3p	Glycerophospholipid metabolism	0.00662	3	60	68
dpl-miR-279d	Endocytosis	0.00668	5	107	124
dpl-miR-1175-5p	ABC transporters	0.00786	2	28	55
dpl-miR-92b	Glycerolipid metabolism	0.00802	5	134	93
dpl-miR-novel41	Ascorbate and aldarate metabolism	0.00871	2	32	48
dpl-miR-100	mTOR signaling pathway	0.00874	3	90	44
dpl-miR-965	Phosphatidylinositol signaling system	0.00915	3	64	80
dpl-miR-novel41	Porphyrin and chlorophyll metabolism	0.00943	2	32	50
dpl-miR-252-2	Spliceosome	0.00948	2	11	163
dpl-miR-novel41	Cell adhesion molecules (CAMs)	0.0102	2	32	52
dpl-miR-2755	Glycerophospholipid metabolism	0.0107	4	110	68
dpl-miR-100	Tight junction	0.011	4	90	90
dpl-bantam	Oocyte meiosis	0.0112	3	50	86
dpl-miR-278-5p	Hippo signaling	0.0113	2	29	55
dpl-miR-281	ECM-receptor interaction	0.0114	3	61	76
dpl-miR-133	Vasopressin-regulated water reabsorption	0.012	2	35	32
dpl-miR-279b	Phenylalanine, tyrosine and tryptophan biosynthesis	0.012	1	21	4
dpl-miR-79a	mTor signaling	0.0125	2	19	78
dpl-miR-novel41	Pentose and glucuronate interconversions	0.013	2	32	59
dpl-miR-279b	Apoptosis	0.013	2	21	59
dpl-miR-92b	Glycerophospholipid metabolism	0.013	4	134	68
dpl-miR-2796	Pantothenate and CoA biosynthesis	0.013	1	8	13
dpl-miR-novel41	Inositol phosphate metabolism	0.0134	2	32	60
dpl-miR-novel41	Steroid hormone biosynthesis	0.0143	2	32	62
dpl-miR-279d	Glyoxylate and dicarboxylate metabolism	0.0144	2	107	19
dpl-miR-279d	Glycolysis / Gluconeogenesis	0.0153	3	107	54
dpl-miR-133	High-mannose type N-glycan biosynthesis	0.0158	1	35	3
dpl-miR-14	Cell cycle	0.0159	3	52	98
dpl-miR-745	TGF-beta signaling pathway	0.0165	1	3	33
dpl-miR-2755	mTOR signaling pathway	0.0182	3	110	44
dpl-miR-9c	Endocytosis	0.0183	4	89	124
dpl-miR-novel41	Retinol metabolism	0.019	2	32	72
dpl-miR-14	Basal transcription factors	0.0191	2	52	39
dpl-miR-970	Cell cycle	0.0193	2	22	98
dpl-miR-279d	Butirosin and neomycin biosynthesis	0.0195	1	107	2
dpl-bantam	Wnt signaling pathway	0.0201	3	50	107
dpl-miR-263a	Inositol phosphate metabolism	0.0207	2	35	60
dpl-miR-279d	SNARE interactions in vesicular transport	0.0208	2	107	23
dpl-miR-277-3p	Regulation of actin cytoskeleton	0.0214	3	50	121
dpl-miR-965	Phenylalanine, tyrosine and tryptophan biosynthesis	0.0219	1	64	4
dpl-miR-281	Jak-STAT signaling pathway	0.0221	2	61	37
dpl-miR-92b	Phosphatidylinositol signaling system	0.0224	4	134	80
dpl-miR-278-3p	Toll and IMD signaling	0.0224	2	49	52
dpl-miR-317	RIG-I-like receptor signaling pathway	0.0224	1	29	18
dpl-miR-279c	O-Mannosyl glycan biosynthesis	0.0229	1	54	4
dpl-miR-1175-3p	D-Glutamine and D-glutamate metabolism	0.0229	1	69	4
dpl-miR-2a-1-3p	D-Glutamine and D-glutamate metabolism	0.0229	1	60	4
dpl-miR-100	Insulin signaling pathway	0.0229	4	90	112
dpl-miR-14	p53 signaling pathway	0.023	2	52	43
dpl-miR-novel41	Phosphatidylinositol signaling system	0.0231	2	32	80
dpl-miR-2765	Phosphatidylinositol signaling system	0.0235	3	66	80
dpl-miR-745	Nucleotide excision repair	0.0245	1	3	49
dpl-miR-278-3p	Hippo signaling	0.0249	2	49	55
dpl-miR-1175-3p	Insulin signaling pathway	0.0255	3	69	112
dpl-miR-993	Thiamine metabolism	0.0259	1	27	8
dpl-miR-276	Endocytosis	0.0261	3	50	124
dpl-miR-307	Glycosaminoglycan biosynthesis - heparan sulfate	0.0261	1	15	15
dpl-miR-2a-1-5p	Biotin metabolism	0.0261	1	58	5
dpl-miR-263a	Glycerophospholipid metabolism	0.0262	2	35	68
dpl-miR-71	Oocyte meiosis	0.0265	2	33	86
dpl-miR-277-5p	Gastric acid secretion	0.0276	2	45	55
dpl-miR-100	Glycerophospholipid metabolism	0.0281	3	90	68
dpl-miR-2755	Cell adhesion molecules (CAMs)	0.0282	3	110	52
dpl-miR-745	Long-term potentiation	0.0284	1	3	57
dpl-miR-2756	Adherens junction	0.0284	1	4	57
dpl-miR-317	SNARE interactions in vesicular transport	0.0286	1	29	23
dpl-miR-71	Tight junction	0.0288	2	33	90
dpl-miR-novel37	Butanoate metabolism	0.0288	1	9	29
dpl-miR-100	Regulation of actin cytoskeleton	0.0295	4	90	121
dpl-miR-novel41	Caffeine metabolism	0.0298	1	32	10
dpl-miR-279b	Taurine and hypotaurine metabolism	0.0298	1	21	10
dpl-miR-2763	Ubiquinone and other terpenoid-quinone biosynthesis	0.0298	1	14	20
dpl-miR-novel41	Starch and sucrose metabolism	0.03	2	32	92
dpl-miR-2a-1-5p	Cell adhesion molecules (CAMs)	0.03	2	58	52
dpl-miR-307	Spliceosome	0.0306	2	15	163
dpl-miR-2765	D-Glutamine and D-glutamate metabolism	0.0308	1	66	4
dpl-miR-1175-5p	Circadian rhythm - mammal	0.0322	1	28	13
dpl-miR-745	Leukocyte transendothelial migration	0.0324	1	3	65
dpl-miR-1175-5p	Peroxisome	0.0325	2	28	116
dpl-miR-2a-1-5p	ABC transporters	0.0333	2	58	55
dpl-miR-316a	Glycosylphosphatidylinositol(GPI)-anchor biosynthesis	0.0337	1	18	17
dpl-miR-277-3p	Glycosaminoglycan biosynthesis - keratan sulfate	0.0347	1	50	7
dpl-miR-263a	Phosphatidylinositol signaling system	0.0354	2	35	80
dpl-miR-316a	RIG-I-like receptor signaling pathway	0.0357	1	18	18
dpl-miR-2765	Biosynthesis of unsaturated fatty acids	0.0364	2	66	39
dpl-miR-278-3p	Glycerophospholipid metabolism	0.0369	2	49	68
dpl-bantam	Glycosaminoglycan biosynthesis - keratan sulfate	0.0381	1	50	7
dpl-miR-745	Neurotrophin signaling pathway	0.0383	1	3	77
dpl-miR-9a	Toll and IMD signaling	0.0385	2	52	52
dpl-miR-9a	Cell adhesion molecules (CAMs)	0.0385	2	52	52
dpl-miR-278-5p	Cytokine-cytokine receptor interaction	0.0386	1	29	13
dpl-miR-2796	Notch signaling pathway	0.0386	1	8	39
dpl-miR-279d	Phenylalanine, tyrosine and tryptophan biosynthesis	0.0386	1	107	4
dpl-miR-281	Regulation of actin cytoskeleton	0.0388	3	61	121
dpl-bantam	Adherens junction	0.0388	2	50	57
dpl-miR-745	Chemokine signaling pathway	0.0393	1	3	79
dpl-miR-novel42	Cell cycle	0.0396	3	104	98
dpl-miR-279c	Ubiquitin mediated proteolysis	0.0397	3	54	133
dpl-miR-1175-3p	MAPK signaling pathway	0.0397	3	69	133
dpl-miR-novel42	DNA replication	0.0399	2	104	41
dpl-miR-100	mTor signaling	0.04	3	90	78
dpl-miR-10	Oocyte meiosis	0.0404	2	38	86
dpl-miR-100	Chemokine signaling pathway	0.0413	3	90	79
dpl-miR-281	FOXO signaling	0.0415	2	61	52
dpl-miR-281	Cell adhesion molecules (CAMs)	0.0415	2	61	52
dpl-miR-993	Circadian rhythm - mammal	0.0417	1	27	13
dpl-miR-993	Pantothenate and CoA biosynthesis	0.0417	1	27	13
dpl-miR-novel5	Adherens junction	0.0424	1	5	57
dpl-miR-745	Oocyte meiosis	0.0428	1	3	86
dpl-miR-277-5p	Salivary secretion	0.0441	2	45	71
dpl-miR-278-3p	Caffeine metabolism	0.0444	1	49	10
dpl-miR-277-3p	Glycosphingolipid biosynthesis - lacto and neolacto series	0.0444	1	50	9
dpl-miR-novel28	SNARE interactions in vesicular transport	0.0454	1	35	23
dpl-miR-novel28	beta-Alanine metabolism	0.0454	1	35	23
dpl-miR-novel36	alpha-Linolenic acid metabolism	0.0454	1	17	23
dpl-miR-92b	Neuroactive ligand-receptor interaction	0.0456	4	134	100
dpl-miR-317	Jak-STAT signaling pathway	0.0457	1	29	37
dpl-miR-novel41	Peroxisome	0.046	2	32	116
dpl-miR-277-3p	Fc gamma R-mediated phagocytosis	0.0461	2	50	69
dpl-miR-278-3p	Neurotrophin signaling pathway	0.0463	2	49	77
dpl-miR-133	O-Glycan biosynthesis	0.0466	1	35	9
dpl-miR-92b	Inositol phosphate metabolism	0.047	3	134	60
dpl-miR-10	Circadian rhythm - mammal	0.048	1	38	13
dpl-miR-745	Cell cycle	0.0487	1	3	98
dpl-miR-970	Melanoma	0.0487	1	22	22
dpl-miR-79a	Ethylbenzene degradation	0.0487	1	19	22
dpl-bantam	O-Glycan biosynthesis	0.0487	1	50	9
dpl-bantam	Glycosphingolipid biosynthesis - lacto and neolacto series	0.0487	1	50	9
dpl-bantam	GnRH signaling pathway	0.0492	2	50	65
dpl-miR-novel42	Wnt signaling pathway	0.0493	3	104	107
